# Flexynesis: A deep learning framework for bulk multi-omics data integration for precision oncology and beyond

**DOI:** 10.1101/2024.07.16.603606

**Authors:** Bora Uyar, Taras Savchyn, Ricardo Wurmus, Ahmet Sarigun, Mohammed Maqsood Shaik, Vedran Franke, Altuna Akalin

## Abstract

Accurate decision making in precision oncology depends on integration of multimodal molecular information, such as the genetic data, gene expression, protein abundance, and epigenetic measurements. Deep learning methods facilitate integration of heterogeneous datasets. However, almost all published deep learning-based bulk multi-omics integration methods have constrained usability. They suffer from lack of transparency, modularity, deployability, and are applicable exclusively to narrow tasks. To address these limitations, we introduce Flexynesis, a versatile tool designed with usability, and adaptability in mind. Flexynesis streamlines data processing, enforces structured data splitting, and ensures rigorous model evaluation. It offers unsupervised feature selection, different omics layer fusion options, and hyperparameter tuning. Users can choose from distinct architectures – fully connected networks, variational autoencoders, multi-triplet networks, graph neural networks, and cross-modality encoding networks. Each model is complemented with a straightforward input interface and standardized training, evaluation, and feature importance quantification methods, enabling easy incorporation into data integration pipelines. For improved user experience, Flexynesis supports features such as on-the-fly task determination and compatibility with regression, classification, and survival modeling. It accommodates multi-task prediction of a mixture of numerical/categorical outcome variables with a tolerance for missing labels. We also developed an extensive benchmarking pipeline, showcasing the tool’s capability across diverse real-life datasets. This toolset should make deep-learning based bulk multi-omics data integration in the context of clinical/pre-clinical data analysis and marker discovery more accessible to a wider audience with or without experience in deep-learning development. Flexynesis is available at https://github.com/BIMSBbioinfo/flexynesis and can be installed from https://pypi.org/project/flexynesis/.

**Graphical Abstract:**

Summary of the Flexynesis data integration and analysis workflow.
