## Supplemental Table 1 for "Flexynesis: A deep learning framework for bulk multi-omics data integration for precision oncology and beyond"

### Sheet: Review of Bulk Multi-Omics Inte
Paper	Script/notebook/package	Data	Task	Disease	Tool Name	Fusion
Prediction of Alzheimer's disease based on deep neural network by integrating gene expression and DNA methylation dataset - ScienceDirect	Scripts	Omics	Classification	Alzheimer's		Early fusion - Direct Modeling - Fully Connected
Group Lasso Regularized Deep Learning for Cancer Prognosis from Multi-Omics and Clinical Features	Scripts	Omics	Survival	Cancer	GDP	Early fusion - Direct Modeling - Fully Connected
DeepOmix: A scalable and interpretable multi-omics deep learning framework and application in cancer survival analysis - ScienceDirect	Scripts	Omics	Survival	Cancer	DeepOmics	Early fusion - Direct Modeling - Fully Connected
Clinical Intervention Prediction and Understanding with Deep Neural Networks	Unavailable	Medical Records	Classification			Early Fusion - CNN/LSTM
Cancer Drug Response Profile scan (CDRscan): A Deep Learning Model That Predicts Drug Effectiveness from Cancer Genomic Signature | Scientific Reports	Unavailable	Mutation	Drug Response	Cancer	CDRscan	CNNs
Capsule Network Based Modeling of Multi-omics Data for Discovery of Breast Cancer-Related Genes	Scripts	Omics	Classification	Cancer	CapsNetMMD	CNNs
A gene prioritization method based on a swine multi-omics knowledgebase and a deep learning model | Communications Biology	Scripts	Omics	Classification	Swine	ISwine	CNNs
Integrative survival analysis of breast cancer with gene expression and DNA methylation data | Bioinformatics | Oxford Academic	Scripts	Omics	Survival	Cancer	ML_ordCOX	LTSM
Deep Learning–Based Multi-Omics Integration Robustly Predicts Survival in Liver Cancer	Unavailable	Omics	Survival	Cancer		Early fusion - Regular Autoencoder
Survival prediction in patients with colon adenocarcinoma via multiomics data integration using a deep learning algorithm	Unavailable	Omics	Survival	Cancer		Early fusion - Regular Autoencoder
Deep Learning-Based Multi-Omics Data Integration Reveals Two Prognostic Subtypes in High-Risk Neuroblastoma	Unavailable	Omics	Survival	Cancer		Early fusion - Regular Autoencoder
A model for predicting prognosis in patients with esophageal squamous cell carcinoma based on joint representation learning	Unavailable	Omics	Survival	Cancer		Early fusion - Regular Autoencoder
Uncovering Prognosis-Related Genes and Pathways by Multi-Omics Analysis in Lung Cancer	Unavailable	Omics	Survival	Cancer		Early fusion - Regular Autoencoder
Robust Prognostic Subtyping of Muscle-Invasive Bladder Cancer Revealed by Deep Learning-Based Multi-Omics Data Integration	Unavailable	Omics	Survival	Cancer		Early fusion - Regular Autoencoder
Research Article Incorporating deep learning and multi-omics autoencoding for analysis of lung adenocarcinoma prognostication	Unavailable	Omics	Survival	Cancer		Early fusion - Regular Autoencoder
Performance Comparison of Deep Learning Autoencoders for Cancer Subtype Detection Using Multi-Omics Data	Notebooks	Omics	Subtyping	Cancer		Benchmark of multiple autoencoders
Deep learning-based model for predicting progression in patients with head and neck squamous cell carcinoma - IOS Press	Unavailable	Omics	Survival	Cancer		Early fusion - Regular Autoencoder
Deep learning-based ovarian cancer subtypes identification using multi-omics data | BioData Mining | Full Text	Scripts	Omics	Subtyping	Cancer		Early fusion - Denoising Autoencoder
Integrating multi-omics data through deep learning for accurate cancer prognosis prediction - ScienceDirect	Scripts	Omics	Subtyping	Cancer	DCAP	Early fusion - Denoising Autoencoder
An integrative deep learning framework for classifying molecular subtypes of breast cancer - ScienceDirect	Unavailable	Omics	Subtyping	Cancer		Early fusion - Stacked Autoencoder
Evaluation of colorectal cancer subtypes and cell lines using deep learning | Life Science Alliance	Package	Omics	Subtyping	Cancer	MAUI	Early fusion - Stacked VAE
Variational Autoencoders for Cancer Data Integration: Design Principles and Computational Practice	Scripts	Omics	Subtyping	Cancer		Benchmark of multiple variational autoencoders
MetaCancer: A deep learning-based pan-cancer metastasis prediction model developed using multi-omics data - ScienceDirect	Scripts	Omics	Classification	Cancer	MetaCancer	Convolutional VAE
SALMON: Survival Analysis Learning With Multi-Omics Neural Networks on Breast Cancer	Scripts	Omics	Survival	Cancer	SALMON	Intermediate fusion
Predicting Alzheimer’s disease progression using multi-modal deep learning approach | Scientific Reports	Unavailable	Imaging + Fluid biomarkers		Alzheimer's		Intermediate - RNN
Deep Learning data integration for better risk stratification models of bladder cancer - PMC	Unavailable	Omics	Survival	Cancer		Intermediate - Autoencoder
Predicting Deep Learning Based Multi-Omics Parallel Integration Survival Subtypes in Lung Cancer Using Reverse Phase Protein Array Data	Unavailable	Omics	Survival	Cancer		Intermediate - Autoencoder
DeepProg: an ensemble of deep-learning and machine-learning models for prognosis prediction using multi-omics data | Genome Medicine | Full Text	Package (Docker Image)	Omics	Survival	Cancer	DeepProg	Intermediate - Autoencoder	Also has hyperparameter tuning with ray
Deep learning based feature-level integration of multi-omics data for breast cancer patients survival analysis | BMC Medical Informatics and Decision Making	Scripts	Omics	Survival	Cancer	ConcatAE/CrossAE	Intermediate - Autoencoder	Has feature selection module
Integrate multi-omics data with biological interaction networks using Multi-view Factorization AutoEncoder (MAE) | BMC Genomics	Scripts	Omics	Classification	Cancer	MAE	Intermediate - Multiview Factorisation Autoencoder	Incorporates prior interaction networks
MOLI: multi-omics late integration with deep neural networks for drug response prediction | Bioinformatics | Oxford Academic	Scripts	Omics	Drug Response	Cancer	MOLI	Intermediate
Classifying Breast Cancer Subtypes Using Deep Neural Networks Based on Multi-Omics Data	Scripts	Omics	Classification	Cancer	DeepMO	Intermediate
A multimodal deep learning-based drug repurposing approach for treatment of COVID-19 | SpringerLink	Scripts	Differential Expression + Small molecule structure	Drug Repurposing			Intermediate
Integrative Data Analysis of Multi-Platform Cancer Data with a Multimodal Deep Learning Approach | IEEE Journals & Magazine | IEEE Xplore	Unavailable	Omics	Subtyping	Cancer		Intermediate - Deep Belief Networks
Enhancing the prediction of disease–gene associations with multimodal deep learning | Bioinformatics | Oxford Academic	Scripts	Omics	Classification	Cancer	dgMDL	Intermediate - Deep Belief Networks
Hierarchical feature representation and multimodal fusion with deep learning for AD/MCI diagnosis - ScienceDirect	Unavailable	MRI + PET	Classification	Alzheimer's		Intermediate - Deep Boltzmann Machine
Integrated multi-omics analysis of ovarian cancer using variational autoencoders | Scientific Reports	Scripts	Omics	Unsupervised	Cancer		MMD-VAE
A hierarchical integration deep flexible neural forest framework for cancer subtype classification by integrating multi-omics data | BMC Bioinformatics	Unavailable	Omics	Classification	Cancer	DFNForest	Stacked AE + Deep Forest Network
DRIM: A Web-Based System for Investigating Drug Response at the Molecular Level by Condition-Specific Multi-Omics Data Integration	Web Server	Omics	Drug Response	Cancer	DRIM		Web server not reachable; can handle time-series/perturbation data
deepDR: a network-based deep learning approach to in silico drug repositioning | Bioinformatics | Oxford Academic	Scripts	Interaction Networks	Drug Repurposing		deepDR	Deep Multi-modal Autoencoder	Fuses interaction networks; not omics layers
deepNF: deep network fusion for protein function prediction | Bioinformatics | Oxford Academic	Scripts	Interaction Networks	Protein Function Prediction		deepNF	Deep Multi-modal Autoencoder
PathME: pathway based multi-modal sparse autoencoders for clustering of patient-level multi-omics data | BMC Bioinformatics | Full Text	Scripts	Omics	Unsupervised	Cancer	PathME	Multimodal sparse denoising autoencoder
Integrated Multi-omics Analysis Using Variational Autoencoders: Application to Pan-cancer Classification	Scripts	Omics	Classification	Cancer	OmiVAE	Supervised VAE (multimodal)
A Variational Information Bottleneck Approach to Multi-Omics Data Integration	Scripts	Omics	Classification		DeepIMV		Can handle missing views
Integrative analysis of cross-modal features for the prognosis prediction of clear cell renal cell carcinoma | Bioinformatics | Oxford Academic	Scripts	Imaging + RNAseq	Survival	Cancer
Interpretable deep neural network for cancer survival analysis by integrating genomic and clinical data	Scripts	Omics	Survival	Cancer	Cox-PASNet	Sparse DNN	Uses pathway info to build the network
Accurately Differentiating Between Patients With COVID-19, Patients With Other Viral Infections, and Healthy Individuals: Multimodal Late Fusion Learning Approach	Unavailable	Imaging + Lab Tests + Clinical	Classification	COVID		CNN + ML
Multimodal deep learning models for early detection of Alzheimer’s disease stage | Scientific Reports	Unavailable	Imaging + EHR + SNP	Classification	Alzheimer's		Intermediate (CNN + MLP + AE)
A Multi-modal Convolutional Neural Network Framework for the Prediction of Alzheimer’s Disease	Unavailable	Imaging + Clinical Data	Classification	Alzheimer's		CNN + MLP
Learning Cell-Type-Specific Gene Regulation Mechanisms by Multi-Attention Based Deep Learning With Regulatory Latent Space	Scripts	Omics	Gene Regulation Prediction			LSTM + MLP + Attention
Long-term cancer survival prediction using multimodal deep learning | Scientific Reports	Scripts	Omics + Imaging	Survival	Cancer	MultiSurv	Intermediate (multiple MLPs)
Predicting cancer outcomes from histology and genomics using convolutional networks | PNAS	Package (Docker Image)	Imaging + Mutations	Survival	Cancer		Deep Survival CNN
https://academic.oup.com/bioinformatics/article/35/14/i446/5529139	Scripts	Imaging + Omics	Survival	Cancer		MLP + CNN
Pan-Cancer Integrative Histology-Genomic Analysis via Interpretable Multimodal Deep Learning	Scripts	Imaging + Omics	Survival	Cancer	PORPOISE	Attention-based Multiple Instance Learning + MLP
Deep fusion learning facilitates anatomical therapeutic chemical recognition in drug repurposing and discovery	Unavailable	chemical structure + prior knowledge as networks	Drug Repurposing		DeepATC	code/data availalbe upon request
multimodal deep learning framework for predicting drug–drug interaction events | Bioinformatics | Oxford Academic	Scripts	Drug features (prior knowledge)	Drug interaction prediction		DDIMDL
Multimodal fusion with deep neural networks for leveraging CT imaging and electronic health record: a case‑study in pulmonary embolism detection	Scripts	Imaging + EHR	Classification	Pulmonary Embolism	pe-fusion
Multimodal deep learning enhances diagnostic precision in left ventricular hypertrophy | European Heart Journal - Digital Health | Oxford Academic	Scripts	ECG / ECHO	Classification	Left Ventricular Hypertrophy	lvh-fusion
Original Article A Hybrid Deep Learning Model for Predicting Molecular Subtypes of Human Breast Cancer Using Multimodal Data	Unavailable	Omics + Imaging	Classification	Cancer		Paper not accessible
A Multimodal Deep Neural Network for Human Breast Cancer Prognosis Prediction by Integrating Multi-Dimensional Data | IEEE Journals & Magazine	Scripts	Omics	Survival	Cancer	MDNNMD
Deep Learning Role in Early Diagnosis of Prostate Cancer	Unavailable	Imaging + Clinical Data	Classification	Cancer		stacked nonnegativity constraint sparse autoencoders
MOSAE	Unavailable	Omics	Survival	Cancer	MOSAE	Supervised Autoencoder
DeepMF: deciphering the latent patterns in omics profiles with a deep learning method	Scripts	Omics	Subtyping	Cancer	DeepMF	Matrix Factorisation using Autoencoders
DeepBTS: Prediction of Recurrence-free Survival of Non-small Cell Lung Cancer Using a Time-binned Deep Neural Network	Unavailable	Omics	Survival	Cancer	DeepBTS	Deep Binned Time Survival
Matrix factorization with denoising autoencoders for prediction of drug–target interactions | SpringerLink	Unavailable	Drug features + Networks	Drug-target interaction prediction			Denoising Autoencoder
Auto-HMM-LMF: feature selection based method for prediction of drug response via autoencoder and hidden Markov model	Scripts	Drug features + Omics	Drug Response		Auto-HMM-LMF	Autoencoder + HMM
GSAE: an autoencoder with embedded gene-set nodes for genomics functional characterization	Unavailable	Transcriptome	Unsupervised		GSAE	Gene-superset Autoencoder	Incorporates gene-sets in encoder layer
DeepInsight-3D architecture for anti-cancer drug response prediction with deep-learning on multi-omics	Package (Matlab)	Omics	Drug Response	Cancer	DeepInsight-3D	MLP + CNNs	Converts omics data to image format and uses CNNs on this
Super.FELT: supervised feature extraction learning using triplet loss for drug response prediction with multi-omics data | BMC Bioinformatics | Full Text	Scripts	Omics	Drug Response	Cancer	Super.FELT	Each layer is separately encoded with triplet loss, encodings are concatenated for supervised tasks
A Fair Experimental Comparison of Neural Network Architectures for Latent Representations of Multi-Omics for Drug Response Prediction	Scripts	Omics	Drug Response	Cancer	Omics-Stacking	A classifier is built for each layer. An additional classifier is built using concateanted layer-wise encodings with triplet loss. A meta-learner is built on top of each classifier.
MOMA: a multi-task attention learning algorithm for multi-omics data interpretation and classification	Scripts	Omics	Drug Response	Cancer	MOMA	Each omics layer is encoded with 2 FC layers, then an attention mechanism is used to learn similarities between omics layers.
OmiEmbed: A Unified Multi-Task Deep Learning Framework for Multi-Omics Data	Scripts	Omics	Drug Response	Cancer	OmiEmbed	Each omics layer is separately encoded and concatenated; decoded to reconstruct the input.
DeepCDR: a hybrid graph convolutional network for predicting cancer drug response	Scripts	Omics + Drug Features	Drug Response	Cancer	DeepCDR	drug molecular structures and omics data are encoded using graph convolutional network, encodings are concatenated for downstream classification/regression
CustOmics: A versatile deep-learning based strategy for multi-omics integration | PLOS Computational Biology	Scripts	Omics	Classification + Survival	Cancer	CustOmics	Mixed Integration	Provides some flexibility by picking best fusion approach.
Interpretable Meta-learning of Multi-omics Data for Survival Analysis and Pathway Enrichment | Bioinformatics | Oxford Academic	Scripts		survival	Cancer
Pancancer survival prediction using a deep learning architecture with multimodal representation and integration	Scripts		survival	Cancer		Attention-based fusion
CLCLSA: Cross-omics Linked embedding withContrastive Learning and Self Attention for multi-omics integration with incomplete multi-omics data	Scripts		classification	Cancer	CLCLSA	contrastive learning + self attention
MODILM: towards better complex diseases classification using a novel multi-omics data integration learning model	Available upon reasonable request		classification	Complex Disease	MODILM	Graph attention + MLP
IMOVNN: incomplete multi-omics data integration variational neural networks for gut microbiome disease prediction and biomarker identification	Unavailable		classification	Gut Microbiome + Metabolomics	IMOVNN	variational NNs

### Sheet: Bulk integration
Tool	Paper	Architecture	Loss	Task	Data types	Integration strategy	Feature Selection	Parameter Tuning	Package
MOLI	MOLI: multi-omics late integration with deep neural networks for drug response prediction | Bioinformatics | Oxford Academic	Supervised late integration with triplet loss	Triplet Loss	Regression/Classification	Omics	Encode each layer separately, concatenate and use triplet loss	Prior info (gene sets)	Manually done for the paper; grid search	Not packaged, available as python scripts
Super.FELT	Super.FELT: supervised feature extraction learning using triplet loss for drug response prediction with multi-omics data | BMC Bioinformatics | Full Text	Supervised late integration with triplet loss	Triplet Loss	Regression/Classification	Omics	Each layer is separately encoded with triplet loss, encodings are concatenated for supervised tasks	variance threshold based on the elbow method	Manually done for the paper; grid search	Not packaged, available as python scripts
Omics-Stacking	A Fair Experimental Comparison of Neural Network Architectures for Latent Representations of Multi-Omics for Drug Response Prediction	Supervised late integration with meta learner and triplet loss	Triplet Loss	Regression/Classification	Omics	A classifier is built for each layer. An additional classifier is built using concateanted layer-wise encodings with triplet loss. A meta-learner is built on top of each classifier.			Not packaged, available as python scripts
MOMA	MOMA: a multi-task attention learning algorithm for multi-omics data interpretation and classification	Supervised late integration with attention mechanism		Regression/Classification	Omics	Each omics layer is encoded with 2 FC layers, then an attention mechanism is used to learn similarities between omics layers.		Manually done for the paper	Not packaged, available as a jupyter notebook
OmiEmbed	OmiEmbed: A Unified Multi-Task Deep Learning Framework for Multi-Omics Data	VAE (KL) with late integration		Can be combined with supervisor network for regression/classification/survival	Omics	Each omics layer is separately encoded and concatenated; decoded to reconstruct the input.	?	?	Not packaged, available as python scripts
MAUI	Evaluation of colorectal cancer subtypes and cell lines using deep learning | Life Science Alliance	VAE (KL) early integration		Unsupervised	Omics	Omics layers are concatenated and then encoded/decoded with VAE	None	None	Packaged - in PyPI
deepCDR	DeepCDR: a hybrid graph convolutional network for predicting cancer drug response	GCNN on drugs and omics		regression/Classification	omics + drug structure	drug molecular structures and omics data are encoded using graph convolutional network, encodings are concatenated for downstream classification/regression			Not packaged, available as python scripts

### Sheet: ReviewBenchmark Papers
Paper
A Fair Experimental Comparison of Neural Network Architectures for Latent Representations of Multi-Omics for Drug Response Prediction
A benchmark study of deep learning-based multi-omics data fusion methods for cancer
Multimodal deep learning for biomedical data fusion: a review	This paper cites ~90 studies using deep learning for multiomics integration; mostly about survival/subtyping analysis of certain cancers?
Variational Autoencoders for Cancer Data Integration: Design Principles and Computational Practice
Performance Comparison of Deep Learning Autoencoders for Cancer Subtype Detection Using Multi-Omics Data
